# Evolutionary origins of epidemic potential among human RNA viruses

**DOI:** 10.1101/771394

**Authors:** Lu Lu, Liam Brierley, Gail Robertson, Feifei Zhang, Samantha Lycett, Donald Smith, Margo Chase-Topping, Peter Simmonds, Mark Woolhouse

## Abstract

To have epidemic potential, a pathogen must be able to spread in human populations, but of human-infective RNA viruses only a minority can do so. We investigated the evolution of human transmissibility through parallel analyses of 1755 virus genome sequences from 39 RNA virus genera. We identified 57 lineages containing human-transmissible species and estimated that at least 74% of these lineages have evolved directly from non-human viruses in other mammals or birds, a public health threat recently designated “Disease X”. Human-transmissible viruses rarely evolve from virus lineages that can infect but not transmit between humans. This result cautions against focussing surveillance and mitigation efforts narrowly on currently known human-infective virus lineages and supports calls for a better understanding of RNA virus diversity in non-human hosts.
