## Supplementary material for "Evolutionary origins of epidemic potential among human RNA viruses": Data File 9

### Sheet: Sheet1
		Polymerase			Surface
Family	Species	Total no. l34 lineages	No. l34 lingeaes from l1	No. l34 lingeaes from l2	Total no. l34 lineages	No. l34 lingeaes from l1	No. l34 lingeaes from l2
Coronaviridae	Alphacoronavirus	2	2	0	2	2	0
Togaviridae	Alphavirus	3	0	3	3	0	3
Picornaviridae	Aphthovirus	0	0	0	0	0	0
Paramyxoviridae	Avulavirus	0	0	0	0	0	0
Coronaviridae	Betacoronavirus	3	3	0	3	3	0
Bornaviridae	Bornavirus	0	0	0	0	0	0
Picornaviridae	Cardiovirus	1	0	0	1	0	0
Picornaviridae	Cosavirus	1	0	0	NA	NA	NA
Filoviridae	Ebolavirus	2	0	0	2	0	0
Picornaviridae	Enterovirus	3	2	0	3	3	0
Flaviviridae	Flavivirus	2	0	2	2	0	2
Paramyxoviridae	Henipavirus	1	0	1	1	0	1
Flaviviridae	Hepacivirus	1	1	0	1	1	0
Picornaviridae	Hepatovirus	1	1	0	1	1	0
Picornaviridae	Kobuvirus	1	1	0	1	1	0
Rhabdoviridae	Lyssavirus	0	0	0	0	0	0
Astroviridae	Mamastrovirus	3	3	0	3	3	0
Arenaviriae	Mammarenavirus	4	4	0	5	4	0
Pneumoviridae	Metapneumovirus	1	0	1	1	0	1
Paramyxoviridae	Morbillivirus	1	1	0	1	1	0
Nairoviridae	Nairovirus	1	0	1	1	0	1
Caliciviridae	Norovirus	2	2	0	2	2	0
Reoviridae	Orbivirus	0	0	0	NA	NA	NA
Peribunyaviridae	Orthobunyavirus	2	2	0	2	1	1
Hantaviridae	Orthohantavirus	1	1	0	1	1	0
Hepeviridae	Orthohepevirus	1	0	1	1	0	1
Pneumoviridae	Orthopneumovirus	1	1	0	1	1	0
Reoviridae	Orthoreovirus	2	2	0	2	2	0
Picornaviridae	Parechovirus	1	1	0	1	1	0
Flaviviridae	Pegivirus	2	2	0	2	2	0
Flaviviridae	Pestivirus	0	0	0	0	0	0
Phenuviridae	Phlebovirus	2	1	1	2	1	1
Picobirnaviridae	Picobirnavirus	2	2	0	NA	NA	NA
Paramyxoviridae	Respirovirus	2	2	0	2	2	0
Reoviridae	Rotavirus	3	3	0	4	4	0
Paramyxoviridae	Rubulavirus	3	3	0	2	2	0
Caliciviridae	Sapovirus	2	2	0	2	1	0
Rhabdoviridae	Vesiculovirus	0	0	0	0	0	0
Caliciviridae	Vesivirus	0	0	0	0	0	0
