## Supplementary material for "Evolutionary origins of epidemic potential among human RNA viruses": Data File 1

### Sheet: Genus_root_master_list_0220_19_
family	species	Posterior probability	Most likely ancestral level	Posterior probability of most likely level	Relative node depth	Posterior probability l1	Posterior probability l2	Posterior probability l34
Coronaviridae	Alphacoronavirus	1	l1	0.943229	0.174647	0.943229	0.043884	0.0128875
Togaviridae	Alphavirus	1	l2	0.891123	0.145263	NA	0.891123	0.108877
Picornaviridae	Aphthovirus	1	l1	0.917787	0.50927	0.917787	0.0822131	NA
Paramyxoviridae	Avulavirus	1	l1	0.998	0.7748	0.998	0.00199978	NA
Coronaviridae	Betacoronavirus	1	l1	0.673147	0.172089	0.673147	NA	0.326853
Bornaviridae	Bornavirus	1	l1	0.922231	0.270299	0.922231	0.0777691	NA
Picornaviridae	Cardiovirus	1	l34	0.647595	0.147664	0.155983	0.196423	0.647595
Picornaviridae	Cosavirus	1	l34	1	800.493	NA	NA	1
Filoviridae	Ebolavirus	1	l34	0.699811	0.218057	0.105211	0.194978	0.699811
Picornaviridae	Enterovirus	1	l34	0.61782	0.420774	0.380958	0.00122209	0.61782
Flaviviridae	Flavivirus	1	l2	0.851128	0.402695	0.0815465	0.851128	0.0673259
Paramyxoviridae	Henipavirus	1	l1	0.828019	0.146002	0.828019	0.0923231	0.0796578
Flaviviridae	Hepacivirus	1	l1	0.996778	0.826156	0.996778	NA	0.00322186
Picornaviridae	Hepatovirus	1	l1	0.99389	0.456178	0.99389	NA	0.00611043
Picornaviridae	Kobuvirus	1	l1	0.998334	0.2763	0.998334	NA	0.00166648
Rhabdoviridae	Lyssavirus	1	l1	0.548828	0.154853	0.548828	0.451172	NA
Astroviridae	Mamastrovirus	1	l1	0.999778	0.618909	0.999778	NA	0.000222198
Arenaviriae	Mammarenavirus	1	l1	0.989112	1.00472	0.989112	0.00177758	0.0091101
Pneumoviridae	Metapneumovirus	1	l2	0.818687	0.0712005	NA	0.818687	0.181313
Paramyxoviridae	Morbillivirus	1	l1	0.967892	0.118881	0.967892	0.022553	0.00955449
Nairoviridae	Nairovirus	1	l1	0.924008	0.713725	0.924008	0.0722142	0.00377736
Caliciviridae	Norovirus	1	l1	0.878125	0.306566	0.878125	NA	0.121875
Reoviridae	Orbivirus	1	l1	0.98789	0.357817	0.98789	0.0121098	NA
Peribunyaviridae	Orthobunyavirus	1	l1	0.778136	0.575407	0.778136	0.213976	0.00788801
Hantaviridae	Orthohantavirus	1	l1	0.987224	0.356618	0.987224	0.0119987	0.000777691
Hepeviridae	Orthohepevirus	1	l1	0.94234	0.484898	0.94234	0.0527719	0.00488835
Pneumoviridae	Orthopneumovirus	1	l1	0.725364	0.0917365	0.725364	NA	0.274636
Reoviridae	Orthoreovirus	1	l1	0.97067	0.169769	0.97067	NA	0.0293301
Picornaviridae	Parechovirus	1	l1	0.56827	0.531318	0.56827	0.220531	0.211199
Flaviviridae	Pegivirus	1	l1	0.991223	0.663817	0.991223	NA	0.0087768
Flaviviridae	Pestivirus	1	l1	0.999556	0.324125	0.999556	0.000444395	NA
Phenuviridae	Phlebovirus	1	l1	0.547495	0.827377	0.547495	0.293967	0.158538
Picobirnaviridae	Picobirnavirus	1	l1	0.741029	0.121122	0.741029	NA	0.258971
Paramyxoviridae	Respirovirus	1	l1	0.951156	0.146319	0.951156	NA	0.048844
Reoviridae	Rotavirus	1	l1	0.718476	0.95481	0.718476	NA	0.281524
Paramyxoviridae	Rubulavirus	1	l1	0.729475	0.58039	0.729475	0.110765	0.15976
Caliciviridae	Sapovirus	1	l1	0.927119	0.476534	0.927119	NA	0.0728808
Rhabdoviridae	Vesiculovirus	1	l2	1	39379.5	NA	1	NA
Caliciviridae	Vesivirus	1	l1	0.921231	0.264458	0.921231	0.078769	NA
