## Supplementary material for "Evolutionary origins of epidemic potential among human RNA viruses": Data File 2

### Sheet: Copy of Supplementary Data 2
Genome	family	genus	envelope	vector_borne	no_of_human.infective_species	species	Posterior probability	levelchange	Most likely ancestral level	Posterior probability of most likely level	Relative node depth	Posterior probability l1	Posterior probability l2	Posterior probability l34
(+)ssRNA	Coronaviridae	Alphacoronavirus	1	0	3	Alphacoronavirus 1	0.832796	l1tol2	l1	0.92516	0.728999	0.92516	0.0631003	0.0117396
(+)ssRNA	Coronaviridae	Alphacoronavirus	1	0	3	Human coronavirus 229E	0.696927	l1tol34	l1	0.997294	0.0702289	0.997294	NA	0.0027059
(+)ssRNA	Coronaviridae	Alphacoronavirus	1	0	3	Human coronavirus NL63	0.988779	l1tol34	l1	0.954719	0.598903	0.954719	0.00775281	0.0375281
(+)ssRNA	Togaviridae	Alphavirus	1	1	12	O nyong nyong virus+Chikungunya virus	0.737374	l2tol34	l2	0.866481	0.507094	NA	0.866481	0.133519
(+)ssRNA	Togaviridae	Alphavirus	1	1	12	Venezuelan equine encephalitis virus	0.856683	l2tol34	l2	0.891194	0.70051	NA	0.891194	0.108806
(+)ssRNA	Togaviridae	Alphavirus	1	1	12	Ross River virus	0.995667	l2tol34	l2	0.860076	0.270237	NA	0.860076	0.139924
(+)ssRNA	Picornaviridae	Aphthovirus	0	0	2	Foot and mouth disease virus	1	l1tol2	l1	0.90801	0.454098	0.90801	0.0919898	NA
(-)ssRNA	Paramyxoviridae	Avulavirus	1	0	1	Avian avulavirus 1	1	l1tol2	l1	0.980113	0.294788	0.980113	0.0198867	NA
(+)ssRNA	Coronaviridae	Betacoronavirus	1	0	4	Human coronavirus HKU1+Betacoronavirus 1	1	l1tol34	l1	0.673147	0.999	0.673147	NA	0.326853
(+)ssRNA	Coronaviridae	Betacoronavirus	1	0	4	Middle East respiratory syndrome coronavirus	1	l1tol34	l1	0.742584	0.195674	0.742584	NA	0.257416
(+)ssRNA	Coronaviridae	Betacoronavirus	1	0	4	Severe acute respiratory syndrome related coronavirus	0.785257	l1tol34	l1	0.764916	0.360485	0.764916	NA	0.235084
(-)ssRNA	Bornaviridae	Bornavirus	1	0	2	Mammalian 1 bornavirus	0.704726	l1tol2	l1	0.925891	0.951006	0.925891	0.0741095	NA
(+)ssRNA	Picornaviridae	Enterovirus	0	0	8	Enterovirus A	0.977336	l1tol34	l1	0.515289	0.749682	0.515289	0.00022735	0.484483
(+)ssRNA	Picornaviridae	Enterovirus	0	0	8	Enterovirus E	1	l1tol2	l1	0.970559	0.251612	0.970559	0.0158871	0.013554
(+)ssRNA	Picornaviridae	Enterovirus	0	0	8	Enterovirus B+C+D	0.724808	l1tol34	l1	0.502146	0.545971	0.502146	NA	0.497854
(+)ssRNA	Flaviviridae	Flavivirus	1	1	19	Dengue virus+Zika virus	0.995556	l2tol34	l2	0.874902	0.765941	0.0281219	0.874902	0.0969758
(+)ssRNA	Flaviviridae	Flavivirus	1	1	19	Yellow fever virus	0.97978	l2tol34	l2	0.842499	0.527204	0.0761991	0.842499	0.0813017
(-)ssRNA	Paramyxoviridae	Henipavirus	1	0	2	Nipah henipavirus+Hendra henipavirus	0.757816	l1tol2	l1	0.830603	0.642852	0.830603	0.0954231	0.073974
(-)ssRNA	Paramyxoviridae	Henipavirus	1	0	2	Nipah henipavirus	0.988335	l2tol34	l2	0.464703	0.366216	0.16603	0.464703	0.369267
(+)ssRNA	Flaviviridae	Hepacivirus	1	0	1	Hepacivirus C	1	l1tol34	l1	0.954561	0.495079	0.954561	NA	0.0454394
(+)ssRNA	Picornaviridae	Hepatovirus	0	0	1	Hepatovirus A	0.998778	l1tol34	l1	0.987653	0.663293	0.987653	NA	0.0123471
(+)ssRNA	Picornaviridae	Kobuvirus	0	0	1	human Aichivirus A	1	l1tol34	l1	0.989223	0.21558	0.989223	NA	0.0107766
(-)ssRNA	Rhabdoviridae	Lyssavirus	1	0	7	Australian bat+Duvenhage+European bat 1+Irkut+Rabies lyssavirus	0.990223	l1tol2	l1	0.725457	0.460977	0.725457	0.274543	NA
(-)ssRNA	Rhabdoviridae	Lyssavirus	1	0	7	European bat lyssavirus 2	0.996667	l1tol2	l1	0.688329	0.337565	0.688329	0.311671	NA
(-)ssRNA	Rhabdoviridae	Lyssavirus	1	0	7	Mokola lyssavirus	1	l1tol2	l1	0.508277	0.512212	0.508277	0.491723	NA
(-)ssRNA	Rhabdoviridae	Lyssavirus	1	0	7	European bat lyssavirus 1+Duvenhage virus	0.991556	l1tol2	l1	0.703866	0.679272	0.703866	0.296134	NA
(+)ssRNA	Astroviridae	Mamastrovirus	0	0	5	Mamastrovirus 1	0.998222	l1tol34	l1	0.983306	0.127358	0.983306	NA	0.0166945
(+)ssRNA	Astroviridae	Mamastrovirus	0	0	5	Mamastrovirus 6	1	l1tol34	l1	0.988224	0.496853	0.988224	NA	0.0117765
(+)ssRNA	Astroviridae	Mamastrovirus	0	0	5	Mamastrovirus 8+9+20	0.978891	l1tol34	l1	0.975145	0.419186	0.975145	NA	0.0248553
(-)ssRNA	Arenaviriae	Mammarenavirus	1	0	12	Lymphocytic choriomeningitis mammarenavirus	0.993445	l1tol2	l1	0.969805	0.230674	0.969805	0.0294118	0.000782823
(-)ssRNA	Arenaviriae	Mammarenavirus	1	0	12	Guanarito mammarenavirus	1	l1tol34	l1	0.85746	0.22942	0.85746	0.000777691	0.141762
(-)ssRNA	Arenaviriae	Mammarenavirus	1	0	12	Junin mammarenavirus+Machupo mammarenavirus	1	l1tol34	l1	0.842462	0.351545	0.842462	0.00199978	0.155538
(-)ssRNA	Arenaviriae	Mammarenavirus	1	0	12	Lassa mammarenavirus	0.998667	l1tol34	l1	0.995661	0.396339	0.995661	0.000556235	0.0037824
(-)ssRNA	Arenaviriae	Mammarenavirus	1	0	12	Lujo mammarenavirus	0.996445	l1tol34	l1	0.986955	0.79084	0.986955	0.000668971	0.012376
(-)ssRNA	Arenaviriae	Mammarenavirus	1	0	12	Pichinde mammarenavirus	0.887346	l1tol2	l1	0.993865	0.266539	0.993865	0.00588456	0.000250407
(-)ssRNA	Arenaviriae	Mammarenavirus	1	0	12	Whitewater Arroyo mammarenavirus	0.857238	l1tol2	l1	0.994816	0.166827	0.994816	0.00466563	0.000518403
(-)ssRNA	Arenaviriae	Mammarenavirus	1	0	12	Mobala mammarenavirus	0.998667	l1tol2	l1	0.998554	0.312404	0.998554	0.00100122	0.000444988
(-)ssRNA	Pneumoviridae	Metapneumovirus	1	0	2	Human metapneumovirus	0.753605	l2tol34	l2	0.8234	0.776157	NA	0.8234	0.1766
(-)ssRNA	Paramyxoviridae	Morbillivirus	1	0	2	Canine morbillivirus	1	l1tol2	l1	0.914232	0.39613	0.914232	0.0827686	0.00299967
(-)ssRNA	Paramyxoviridae	Morbillivirus	1	0	2	Measles morbillivirus	1	l1tol34	l1	0.958338	0.455896	0.958338	0.00399956	0.0376625
(-)ssRNA	Nairoviridae	Nairovirus	1	1	4	Nairobi sheep disease+Thiafora+Dugbe orthonairovirus	1	l1tol2	l1	0.859127	0.787444	0.859127	0.13554	0.00533274
(-)ssRNA	Nairoviridae	Nairovirus	1	1	4	Crimean Congo hemorrhagic fever orthonairovirus	1	l2tol34	l2	0.614487	0.42866	0.349628	0.614487	0.0358849
(+)ssRNA	Caliciviridae	Norovirus	0	0	2	Norovirus GI	1	l1tol34	l1	0.84735	0.482086	0.84735	NA	0.15265
(+)ssRNA	Caliciviridae	Norovirus	0	0	2	Norovirus GII	0.983446	l1tol34	l1	0.873475	0.756435	0.873475	NA	0.126525
dsRNA	Reoviridae	Orbivirus	0	1	2	Lebombo virus	1	l1tol2	l1	0.79169	0.425829	0.79169	0.20831	NA
dsRNA	Reoviridae	Orbivirus	0	1	2	Orungo virus	1	l1tol2	l1	0.788246	0.329477	0.788246	0.211754	NA
(-)ssRNA	Peribunyaviridae	Orthobunyavirus	1	1	13	Bunyamwera+Guaroa+Wyeomyia orthobunyavirus	0.994778	l1tol2	l1	0.713871	0.765302	0.713871	0.279093	0.00703596
(-)ssRNA	Peribunyaviridae	Orthobunyavirus	1	1	13	California encephalitis orthobunyavirus	1	l1tol2	l1	0.513167	0.437704	0.513167	0.387066	0.0997667
(-)ssRNA	Peribunyaviridae	Orthobunyavirus	1	1	13	Shuni orthobunyavirus	1	l1tol2	l1	0.826242	0.371969	0.826242	0.169426	0.00433285
(-)ssRNA	Peribunyaviridae	Orthobunyavirus	1	1	13	Bwamba orthobunyavirus	1	l1tol34	l1	0.513167	0.437704	0.513167	0.387066	0.0997667
(-)ssRNA	Peribunyaviridae	Orthobunyavirus	1	1	13	Oropouche orthobunyavirus	1	l1tol34	l1	0.804688	0.433639	0.804688	0.0923231	0.102989
(-)ssRNA	Peribunyaviridae	Orthobunyavirus	1	1	13	Oriboca+Marituba+Caraparu-virus	0.993001	l1tol2	l1	0.772209	0.736832	0.772209	0.223204	0.00458716
(-)ssRNA	Hantaviridae	Orthohantavirus	1	0	14	Andes orthohantavirus	1	l1tol34	l1	0.707588	0.0875144	0.707588	0.182202	0.11021
(-)ssRNA	Hantaviridae	Orthohantavirus	1	0	14	Bayou orthohantavirus+Black Creek Canal orthohantavirus	1	l1tol2	l1	0.723364	0.115814	0.723364	0.276636	NA
(-)ssRNA	Hantaviridae	Orthohantavirus	1	0	14	Dobrava Belgrade+Sangassou+Seoul+Thailand orthohantavirus	0.992112	l1tol2	l1	0.724188	0.326342	0.724188	0.2757	0.000111982
(-)ssRNA	Hantaviridae	Orthohantavirus	1	0	14	Hantaan orthohantavirus	0.998445	l1tol2	l1	0.790141	0.0459127	0.790141	0.209859	NA
(-)ssRNA	Hantaviridae	Orthohantavirus	1	0	14	Laguna Negra orthohantavirus	1	l1tol2	l1	0.597489	0.171365	0.597489	0.401067	0.00144428
(-)ssRNA	Hantaviridae	Orthohantavirus	1	0	14	Puumala orthohantavirus	0.999333	l1tol2	l1	0.988438	0.0889535	0.988438	0.011562	NA
(-)ssRNA	Hantaviridae	Orthohantavirus	1	0	14	Sin Nombre orthohantavirus	0.988668	l1tol2	l1	0.966963	0.288317	0.966963	0.032925	0.000112372
(-)ssRNA	Hantaviridae	Orthohantavirus	1	0	14	Thottapalayam orthohantavirus	0.990557	l1tol2	l1	0.944706	0.257775	0.944706	0.0552939	NA
(-)ssRNA	Hantaviridae	Orthohantavirus	1	0	14	Choclovirus	0.993334	l1tol2	l1	0.616486	0.226658	0.616486	0.383067	0.000447377
(-)ssRNA	Hantaviridae	Orthohantavirus	1	0	14	Tula orthohantavirus	1	l1tol2	l1	0.982669	0.295195	0.982669	0.0172203	0.000111099
(+)ssRNA	Hepeviridae	Orthohepevirus	0	0	5	Orthohepevirus A GI+GII	0.96967	l2tol34	l2	0.719638	0.179078	0.219753	0.719638	0.0606095
(+)ssRNA	Hepeviridae	Orthohepevirus	0	0	5	Orthohepevirus A GIII+GIV+GVII	1	l1tol2	l1	0.8959	0.511039	0.8959	0.1001	0.00399956
(-)ssRNA	Pneumoviridae	Orthopneumovirus	1	0	1	Human respiratory syncytial virus	0.694592	l1tol34	l1	0.6889	0.693716	0.6889	NA	0.3111
dsRNA	Reoviridae	Orthoreovirus	0	0	2	Mammalian orthoreovirus	0.948672	l1tol34	l1	0.955615	0.644416	0.955615	NA	0.0443846
dsRNA	Reoviridae	Orthoreovirus	0	0	2	Nelson Bay orthoreovirus	1	l1tol34	l1	0.964004	0.141406	0.964004	NA	0.035996
(+)ssRNA	Picornaviridae	Parechovirus	0	0	2	Parechovirus A	0.700953	l1tol34	l1	0.53972	0.859949	0.53972	0.239113	0.221167
(+)ssRNA	Picornaviridae	Parechovirus	0	0	2	Parechovirus B	0.993001	l1tol2	l1	0.58503	0.468314	0.58503	0.349519	0.0654509
(+)ssRNA	Flaviviridae	Pegivirus	1	0	2	Pegivirus H	0.996556	l1tol34	l1	0.98495	0.749164	0.98495	NA	0.0150502
(+)ssRNA	Flaviviridae	Pegivirus	1	0	2	Pegivirus C	1	l1tol34	l1	1	0.193826	1	NA	NA
(+)ssRNA	Flaviviridae	Pestivirus	1	0	1	Pestivirus A	0.864793	l1tol2	l1	0.992163	0.430436	0.992163	0.00783659	NA
(-)ssRNA	Phenuviridae	Phlebovirus	1	1	7	Candiru phlebovirus	0.774247	l1tol2	l1	0.965992	0.170998	0.965992	0.0317119	0.00229588
(-)ssRNA	Phenuviridae	Phlebovirus	1	1	7	Heartland virus+Sandfly fever Naples phlebovirus	1	l1tol2	l1	0.547495	0.999	0.547495	0.293967	0.158538
(-)ssRNA	Phenuviridae	Phlebovirus	1	1	7	Rift Valley fever phlebovirus	0.997778	l1tol34	l1	0.52022	0.240959	0.52022	0.35864	0.121139
(-)ssRNA	Phenuviridae	Phlebovirus	1	1	7	Sandfly fever Sicilian phlebovirus+Sandfly fever Turkey phlebovirus	0.997778	l1tol2	l1	0.52022	0.240959	0.52022	0.35864	0.121139
(-)ssRNA	Phenuviridae	Phlebovirus	1	1	7	Severe fever with thrombocytopenia syndrome phlebovirus	1	l2tol34	l2	0.598489	0.168532	0.061882	0.598489	0.339629
(-)ssRNA	Phenuviridae	Phlebovirus	1	1	7	Sandfly-fever-Naples-virus	0.842018	l1tol2	l1	0.684391	0.584923	0.684391	0.256366	0.0592426
dsRNA	Picobirnaviridae	Picobirnavirus	0	0	2	Human picobirnavirus GI	1	l1tol34	l1	0.569381	0.170723	0.569381	NA	0.430619
dsRNA	Picobirnaviridae	Picobirnavirus	0	0	2	Human picobirnavirus GII	0.983335	l1tol34	l1	0.952209	0.09853	0.952209	NA	0.0477912
(-)ssRNA	Paramyxoviridae	Respirovirus	1	0	2	Human parainfluenza virus 1	0.993194	l1tol34	l1	0.916255	0.343914	0.916255	NA	0.0837448
(-)ssRNA	Paramyxoviridae	Respirovirus	1	0	2	Human parainfluenza virus 3	1	l1tol34	l1	0.960264	0.412383	0.960264	NA	0.0397358
dsRNA	Reoviridae	Rotavirus	0	0	4	Rotavirus A+C	1	l1tol34	l1	0.750472	0.49846	0.750472	NA	0.249528
dsRNA	Reoviridae	Rotavirus	0	0	4	Rotavirus B	0.997445	l1tol34	l1	0.734128	0.31137	0.734128	NA	0.265872
dsRNA	Reoviridae	Rotavirus	0	0	4	Rotavirus H	0.717047	l1tol34	l1	0.748941	0.399336	0.748941	NA	0.251059
(-)ssRNA	Paramyxoviridae	Rubulavirus	1	0	8	Human Mumps rubulavirus	1	l1tol34	l1	0.635818	0.0657573	0.635818	0.0105544	0.353627
(-)ssRNA	Paramyxoviridae	Rubulavirus	1	0	8	Human parainfluenza virus 2	0.989223	l1tol34	l1	0.389263	0.359657	0.389263	0.234726	0.376011
(-)ssRNA	Paramyxoviridae	Rubulavirus	1	0	8	Human parainfluenza virus 4	0.984557	l1tol34	l1	0.701309	0.773532	0.701309	0.0687204	0.229971
(-)ssRNA	Paramyxoviridae	Rubulavirus	1	0	8	Mammalian rubulavirus 5	0.989223	l1tol2	l1	0.389263	0.359657	0.389263	0.234726	0.376011
(-)ssRNA	Paramyxoviridae	Rubulavirus	1	0	8	Menangle rubulavirus	1	l1tol2	l1	0.609599	0.458123	0.609599	0.376958	0.013443
(-)ssRNA	Paramyxoviridae	Rubulavirus	1	0	8	Sosuga rubulavirus	1	l1tol2	l1	0.869015	0.236013	0.869015	0.127652	0.00333296
(-)ssRNA	Paramyxoviridae	Rubulavirus	1	0	8	Tioman rubulavirus	1	l1tol2	l1	0.614043	0.204714	0.614043	0.378069	0.00788801
(-)ssRNA	Paramyxoviridae	Rubulavirus	1	0	8	Achimota rubulavirus 2	0.997889	l1tol2	l1	0.829993	0.650677	0.829993	0.151637	0.0183701
(+)ssRNA	Caliciviridae	Sapovirus	0	0	4	Sapovirus GI+Sapovirus GII+Sapovirus GIV	0.755472	l1tol34	l1	0.628529	0.462219	0.628529	NA	0.371471
(+)ssRNA	Caliciviridae	Sapovirus	0	0	4	Sapovirus GV	0.803355	l1tol34	l1	0.633799	0.519278	0.633799	NA	0.366201
(+)ssRNA	Caliciviridae	Vesivirus	0	0	1	Vesicular exanthema of swine virus	1	l1tol2	l1	0.913232	0.875048	0.913232	0.0867681	NA
