## Supplementary material for "Evolutionary origins of epidemic potential among human RNA viruses": Data File 3

### Sheet: Supplementary Data 3
Genome	family	genus	envelope	vector_borne	species	Posterior probability	levelchange	Most likely ancestral level	Posterior probability of most likely level	Relative node depth	Posterior probability l1	Posterior probability l2	Posterior probability l34
(+)ssRNA	Picornaviridae	Cardiovirus	0	0	Cardiovirus A+Cardiovirus C	0.825464	l34tol2	l2	0.419246	0.641174	0.298923	0.419246	0.28183
(+)ssRNA	Picornaviridae	Cardiovirus	0	0	Cardiovirus B	1	l2tol1	l34	0.647595	1	0.155983	0.196423	0.647595
(-)ssRNA	Filoviridae	Ebolavirus	1	0	Sudan ebolavirus+Reston ebolavirus	0.983446	l34tol2	l34	0.706168	0.790454	0.0695888	0.224243	0.706168
(-)ssRNA	Filoviridae	Ebolavirus	1	0	Tai Forest ebolavirus+Bundibugyo virus	1	l34tol2	l34	0.778913	0.384684	0.021331	0.199756	0.778913
(-)ssRNA	Filoviridae	Ebolavirus	1	0	Bombali ebolavirus	0.783024	l34tol1	l34	0.70786	0.898314	0.105988	0.186152	0.70786
(+)ssRNA	Picornaviridae	Enterovirus	0	0	Rhinovirus A+B+C	1	l34tol1	l34	0.61782	1	0.380958	0.00122209	0.61782
(+)ssRNA	Picornaviridae	Enterovirus	0	0	Enterovirus J+sp.	1	l34tol1	l34	0.611154	0.327773	0.388512	0.000333296	0.611154
(+)ssRNA	Flaviviridae	Flavivirus	1	1	Entebbe bat virus+Yokose virus	1	l2tol1	l2	0.827019	0.682815	0.112321	0.827019	0.0606599
(+)ssRNA	Flaviviridae	Flavivirus	1	1	Spanish goat encephalitis virus	1	l2tol1	l2	0.998	0.0231364	0.00199978	0.998	NA
(+)ssRNA	Flaviviridae	Flavivirus	1	1	Jutiapa virus+Phnom Penh bat virus	0.993112	l2tol1	l2	0.85759	0.744265	0.109632	0.85759	0.0327777
(-)ssRNA	Rhabdoviridae	Lyssavirus	1	0	Taiwan bat Lyssavirus	0.996667	l2tol1	l2	0.884963	0.26059	0.115037	0.884963	NA
(-)ssRNA	Arenaviriae	Mammarenavirus	1	0	Chapare mammarenavirus	1	l34tol2	l34	0.795912	0.152931	0.12432	0.0797689	0.795912
(-)ssRNA	Peribunyaviridae	Orthobunyavirus	1	1	Guajara virus	1	l2tol1	l2	0.602933	0.200766	0.395956	0.602933	0.00111099
(+)ssRNA	Hepeviridae	Orthohepevirus	0	0	Orthohepevirus A GV+VI	0.998889	l2tol1	l2	0.575019	0.183409	0.417306	0.575019	0.00767434
(+)ssRNA	Hepeviridae	Orthohepevirus	0	0	Orthohepevirus A G VIII	1	l2tol1	l2	0.862126	0.0924964	0.137207	0.862126	0.000666593
(-)ssRNA	Nairoviridae	Nairovirus	1	1	Hazara virus	1	l2tol1	l2	0.638707	0.341317	0.345073	0.638707	0.0162204
