## Supplementary material for "Evolutionary origins of epidemic potential among human RNA viruses": Data File 7

### Sheet: Supplementary Data 7
genus	levelchange	Discrete trait models					Parsimony
		Markov jumps				node change count
		mean	median	95% HPD lower	95%HPD upper	count	mean	min	max
Alphacoronavirus	l1tol2	0.968226	1	0	2	1	1	0	1
Alphacoronavirus	l1tol34	2.02444	2	1	3	2	1.94	0	2
Alphacoronavirus	l2tol1	0.137207	0	0	1	0	0	0	1
Alphacoronavirus	l2tol34	0.0394401	0	0	0	0	0	0	1
Alphacoronavirus	l34tol1	0.103544	0	0	1	0	0.06	0	1
Alphacoronavirus	l34tol2	0.0709921	0	0	1	0	0	0	1
Alphavirus	l2tol34	2.83191	3	0	4	3	2.92	0	4
Alphavirus	l34tol2	0.681702	0	0	4	0	0.08	0	1
Aphthovirus	l1tol2	0.991779	1	0	1	1	0.02	0	1
Aphthovirus	l2tol1	0.322186	0	0	1	0	1	0	2
Avulavirus	l1tol2	1.01467	1	1	1	1	1	1	1
Avulavirus	l2tol1	0.0421675	0	0	0	0	0	0	0
Betacoronavirus	l1tol34	2.3203	3	0	4	3	2.89	0	4
Betacoronavirus	l34tol1	1.01467	0	0	3	0	0.3	0	1
Bornavirus	l1tol2	1.02989	1	0	2	1	1	1	1
Bornavirus	l2tol1	0.0201644	0	0	0	0	0	0	0
Cardiovirus	l1tol2	0.31752	0	0	1	0	0.2	0	1
Cardiovirus	l1tol34	0.205422	0	0	1	0	0.4	0	1
Cardiovirus	l2tol1	0.414732	0	0	1	1	0.4	0	1
Cardiovirus	l2tol34	0.256638	0	0	1	0	0.4	0	1
Cardiovirus	l34tol1	0.481391	0	0	1	0	0.4	0	1
Cardiovirus	l34tol2	0.542495	1	0	1	1	0.2	0	1
Ebolavirus	l1tol2	0.214532	0	0	1	0	0	0	0
Ebolavirus	l1tol34	0.298411	0	0	2	0	0	0	0
Ebolavirus	l2tol1	0.308632	0	0	1	0	0	0	0
Ebolavirus	l2tol34	0.750139	0	0	3	0	0	0	0
Ebolavirus	l34tol1	0.757249	1	0	2	1	1	1	1
Ebolavirus	l34tol2	1.67415	2	0	3	2	2	2	2
Enterovirus	l1tol2	0.982224	1	0	1	1	1	1	1
Enterovirus	l1tol34	1.95889	2	0	5	2	2.24	0	5
Enterovirus	l2tol1	0.0365515	0	0	0	0	0	0	0
Enterovirus	l2tol34	0.0182202	0	0	0	0	0	0	0
Enterovirus	l34tol1	2.47061	2	0	5	2	1.3	0	5
Enterovirus	l34tol2	0.0474392	0	0	0	0	0	0	0
Flavivirus	l1tol2	0.304633	0	0	3	0	0.31	0	2
Flavivirus	l1tol34	0.193201	0	0	2	0	0.19	0	2
Flavivirus	l2tol1	2.86979	3	1	4	3	2.48	1	3
Flavivirus	l2tol34	1.86724	2	0	3	2	1.8	0	3
Flavivirus	l34tol1	0.138762	0	0	1	0	0.21	0	1
Flavivirus	l34tol2	0.265193	0	0	3	0	0.23	0	1
Henipavirus	l1tol2	0.596045	1	0	1	1	0.65	0	1
Henipavirus	l1tol34	0.512388	0	0	1	0	0.65	0	1
Henipavirus	l2tol1	0.264415	0	0	1	0	0.01	0	1
Henipavirus	l2tol34	0.50661	0	0	1	1	0.34	0	1
Henipavirus	l34tol1	0.220198	0	0	1	0	0.01	0	1
Henipavirus	l34tol2	0.420509	0	0	1	0	0.34	0	1
Hepacivirus	l1tol34	1.01467	1	1	1	1	1	1	1
Hepacivirus	l34tol1	0.0107732	0	0	0	0	0	0	0
Hepatovirus	l1tol34	1.01189	1	1	1	1	1	1	1
Hepatovirus	l34tol1	0.0407732	0	0	0	0	0	0	0
Kobuvirus	l1tol34	1.01578	1	1	1	1	1	1	1
Kobuvirus	l34tol1	0.0323297	0	0	0	0	0	0	0
Lyssavirus	l1tol2	3.92901	5	3	6	4	3.24	0	5
Lyssavirus	l2tol1	1.12003	1	0	2	1	1.7	0	2
Mamastrovirus	l1tol34	3.05433	3	3	4	3	3.04	3	4
Mamastrovirus	l34tol1	0.0746584	0	0	1	0	0.1	0	1
Mammarenavirus	l1tol2	4.29574	4	3	6	4	4.04	4	5
Mammarenavirus	l1tol34	4.01455	4	2	5	4	4	3	5
Mammarenavirus	l2tol1	0.0918787	0	0	1	0	0	0	0
Mammarenavirus	l2tol34	0.210088	0	0	1	0	0.02	0	1
Mammarenavirus	l34tol1	0.290968	0	0	2	0	0.07	0	2
Mammarenavirus	l34tol2	0.864348	1	0	2	1	0.96	0	1
Metapneumovirus	l2tol34	0.864571	1	0	1	1	1	1	1
Metapneumovirus	l34tol2	0.346517	0	0	2	0	0	0	0
Morbillivirus	l1tol2	0.991112	1	0	1	1	1	1	1
Morbillivirus	l1tol34	1.00189	1	0	1	1	1	1	1
Morbillivirus	l2tol1	0.138873	0	0	1	0	0	0	1
Morbillivirus	l2tol34	0.0123109	0	0	0	0	0	0	0
Morbillivirus	l34tol1	0.0123109	0	0	0	0	0	0	0
Morbillivirus	l34tol2	0.0123109	0	0	0	0	0	0	0
Nairovirus	l1tol2	1.35863	1	0	3	1	1.03	0	2
Nairovirus	l1tol34	0.400289	0	0	1	0	0.47	0	1
Nairovirus	l2tol1	0.916787	1	0	3	1	0.97	0	2
Nairovirus	l2tol34	0.643817	1	0	1	1	0.53	0	1
Nairovirus	l34tol1	0.0409932	0	0	0	0	0	0	1
Nairovirus	l34tol2	0.0771025	0	0	1	0	0	0	1
Norovirus	l1tol34	1.84524	2	0	3	2	1.89	0	4
Norovirus	l34tol1	0.492945	0	0	1	0	0.26	0	1
Orbivirus	l1tol2	1.80891	2	1	2	2	8.77	5	11
Orbivirus	l2tol1	0.318187	0	0	1	0	1.02	0	4
Orthobunyavirus	l1tol2	3.65471	4	0	6	4	3.72	0	5
Orthobunyavirus	l1tol34	1.56627	2	0	3	2	1.44	0	3
Orthobunyavirus	l2tol1	1.90645	1	0	7	1	1.03	0	5
Orthobunyavirus	l2tol34	0.605933	0	0	2	0	0.56	0	2
Orthobunyavirus	l34tol1	0.188535	0	0	1	0	0	0	1
Orthobunyavirus	l34tol2	0.17187	0	0	1	0	0.22	0	1
Orthohantavirus	l1tol2	8.55016	9	6	11	9	7.23	5	12
Orthohantavirus	l1tol34	0.721031	1	0	1	1	0.5	0	1
Orthohantavirus	l2tol1	1.5185	1	0	5	0	2.32	0	7
Orthohantavirus	l2tol34	0.312965	0	0	1	0	0.5	0	1
Orthohantavirus	l34tol1	0.135874	0	0	1	0	0.25	0	1
Orthohantavirus	l34tol2	0.0139984	0	0	0	0	0	0	0
Orthohepevirus	l1tol2	1.49983	1	0	3	1	1.63	0	4
Orthohepevirus	l1tol34	0.318076	0	0	1	0	0.48	0	2
Orthohepevirus	l2tol1	1.86013	2	0	5	2	1.02	0	4
Orthohepevirus	l2tol34	0.751694	1	0	1	1	0.52	0	2
Orthohepevirus	l34tol1	0.0443817	0	0	0	0	0.03	0	2
Orthohepevirus	l34tol2	0.094434	0	0	1	0	0.14	0	2
Orthopneumovirus	l1tol34	0.827908	1	0	2	1	1.08	0	2
Orthopneumovirus	l34tol1	0.593601	0	0	2	0	0.49	0	2
Orthoreovirus	l1tol34	1.98911	2	1	2	2	2	2	2
Orthoreovirus	l34tol1	0.161871	0	0	1	0	0	0	1
Parechovirus	l1tol2	0.73403	1	0	2	1	0.99	0	2
Parechovirus	l1tol34	0.61071	1	0	1	1	0.46	0	1
Parechovirus	l2tol1	0.642484	0	0	2	0	0.02	0	2
Parechovirus	l2tol34	0.28308	0	0	1	0	0	0	1
Parechovirus	l34tol1	0.38418	0	0	2	0	0.53	0	1
Parechovirus	l34tol2	0.195645	0	0	1	0	0.01	0	1
Pegivirus	l1tol34	2.02844	2	2	2	2	2	2	2
Pegivirus	l34tol1	0.0399289	0	0	0	0	0	0	0
Pestivirus	l1tol2	1.00844	1	1	1	1	1	1	2
Pestivirus	l2tol1	0.0181091	0	0	0	0	0.01	0	1
Phlebovirus	l1tol2	2.958	3	1	5	4	1.52	0	4
Phlebovirus	l1tol34	0.866904	1	0	2	1	0.55	0	2
Phlebovirus	l2tol1	0.765804	0	0	3	0	1.42	0	4
Phlebovirus	l2tol34	1.25708	1	0	3	1	1.43	0	2
Phlebovirus	l34tol1	0.316743	0	0	2	0	0.04	0	2
Phlebovirus	l34tol2	0.785579	0	0	3	0	0.11	0	1
Picobirnavirus	l1tol34	1.92301	2	1	3	2	1.47	0	4
Picobirnavirus	l34tol1	0.901455	1	0	3	0	1.44	0	4
Respirovirus	l1tol34	1.99589	2	2	3	2	1.97	0	2
Respirovirus	l34tol1	0.284191	0	0	2	0	0.05	0	1
Rotavirus	l1tol34	1.2993	0	0	4	3	2.03	0	4
Rotavirus	l34tol1	2.78469	3	0	4	0	1.48	0	4
Rubulavirus	l1tol2	4.00655	4	0	6	5	3.26	1	5
Rubulavirus	l1tol34	2.09532	2	0	4	3	1.17	0	3
Rubulavirus	l2tol1	1.28008	0	0	6	0	0.98	0	4
Rubulavirus	l2tol34	0.52172	0	0	2	0	0.14	0	2
Rubulavirus	l34tol1	1.07333	0	0	5	0	1.33	0	3
Rubulavirus	l34tol2	0.576936	0	0	2	0	0.78	0	2
Sapovirus	l1tol34	1.68159	2	0	3	2	1.91	0	3
Sapovirus	l34tol1	0.75225	0	0	1	0	0.33	0	1
Vesivirus	l1tol2	0.934674	1	0	2	1	1	0	1
Vesivirus	l2tol1	0.182646	0	0	1	0	0	0	1
