## Supplementary material for "Evolutionary origins of epidemic potential among human RNA viruses": Data File 8

### Sheet: Sheet1
	Family	Genus	Surface protein	No. seqs	Missing strain (ID)
1	Coronaviridae	Alphacorona	S	32
2	Togaviridae	Alpha	polyE	60
3	Picornaviridae	Aphtho	VP123	23
4	Paramyxoviridae	Avula	HN	40
5	Coronaviridae	Betacorona	S	49	FJ710043, FJ710047
6	Bornaviridae	Borna	GP	29
7	Picornaviridae	Cardio	CP	32	KJ950912
8	Picornaviridae	Cosa		NOT DONE
9	Filoviridae	Ebola	S	13
10	Picornaviridae	Entero	VP123	74
11	Flaviviridae	Flavi	E	83	EU088422
12	Paramyxoviridae	Henipa	GP	16	AJ564624
13	Flaviviridae	Hepaci	E1E2	48
14	Picornaviridae	Hepato	VP123	28
15	Picornaviridae	Kobu	VP013	28
16	Rhabdoviridae	Lyssa	GP	78	JQ595340,JQ595368,JQ595348
17	Astroviridae	Mamastro	CP	103	AB325804,GQ502192
18	Arenaviriae	Mammarena	GP	61	AY510022
19	Pneumoviridae	Metapneumo	GP	37	KC562222
20	Paramyxoviridae	Morbilli	HN	55
21	Nairoviridae	Nairo	GP	28
22	Caliciviridae	Noro	CP	29	KJ641702
23	Reoviridae	Orbi		NOT DONE
24	Peribunyaviridae	Orthobunya	GP	46
25	Hantaviridae	Orthohanta	GP	96	GU997097, AB677488, JN831952, KM361061
26	Hepeviridae	Orthohepe	CP	47
27	Pneumoviridae	Orthopneumo	GP	24
28	Reoviridae	Orthoreo	S1S2	44	KJ865898, KJ865899, KJ865901, KJ865902
29	Picornaviridae	Parecho	VP013	21
30	Flaviviridae	Pegi	E1E2	37
31	Flaviviridae	Pesti	E1E2	89
32	Phenuviridae	Phlebo	GP	30
33	Picobirnaviridae	Picobirna		NOT DONE
34	Paramyxoviridae	Respiro	HN	36
35	Reoviridae	Rota	VP4	40
36	Paramyxoviridae	Rubula	HN	36
37	Caliciviridae	Sapo	CP	31
38	Rhabdoviridae	Vesiculo		NOT DONE
39	Caliciviridae	Vesi	CP	37
